# Evidence for Powassan virus deletions and defective RNA in field collected ticks

**DOI:** 10.1101/2024.09.30.615485

**Authors:** Rose M. Langsjoen, Samantha J. Courtney, Chasity E. Trammell, Rebecca M. Robich, Heidi K. Goethert, Rebekah J. McMinn, Sam R. Telford, Gregory D. Ebel, Anne Piantadosi

**Affiliations:** Department of Pathology and Laboratory Medicine, Emory University, Atlanta, GA; Center for Vector-borne Infectious Diseases, Department of Microbiology, Immunology, and Pathology, Colorado State University, Fort Collins, CO; MaineHealth Institute for Research, Maine Medical Center, Scarborough, ME; Dept of Infectious Disease and Global Health, Tufts University, North Grafton, MA; Division of Infectious Diseases, Department of Medicine, Emory University, Atlanta, GA

**Keywords:** Powassan virus, deer tick virus, tick-borne flavivirus, recombination, deletions, defective virus, defective RNAs, defective viral genomes, structural variants

## Abstract

Powassan virus (POWV) is a tick-borne flavivirus in the tick-borne encephalitis virus (TBEV) serogroup endemic to the United States, Canada, and parts of Russia. POWV remains an under-studied pathogen, despite the potential for serious and life-threatening neurologic complications following infection. While prior studies have characterized viral diversity due to single nucleotide polymorphisms, little is known about POWV recombination, defective RNAs (D-RNAs), and functional structural variants (SVs). Understanding POWV recombination in its natural vector can provide important insights into its replication and evolution. Thus, we analyzed POWV sequence data from 51 ticks collected from the Northeast United States to characterize deletion expression levels and patterns in naturally infected ticks, and we compared these results to single-passage isolates. We found that deletions were common in POWV RNA from ticks and that several areas of the genome were enriched for recombination junctions. Deletions were often associated with areas of microhomology. While most deletions were sample-specific, two major deletion archetypes were observed across multiple tick samples. The first consisted of small 19-50 base deletions in the methyltransferase domain of the ns5 RNA-dependent RNA-polymerase gene, resulting in a mixture of putative SVs and D-RNAs. The second consisted of approximately 1600 base deletions spanning the ns2a-ns3 genes, resulting in putative D-RNAs with abrogated viral protease function. Protease deletions were significantly enriched after one passage in baby hamster kidney cells despite a decrease in overall deletion expression. These results demonstrate the proclivity of POWV for recombination, with potential implications for immune evasion and persistence in ticks.

**IMPORTANCE:** Powassan virus is a tick-borne flavivirus that can cause serious, life-threatening neurological disease. Understanding how Powassan virus replicates and evolves within its tick vector may elucidate factors important in persistence, transmission, and human disease. Defective RNAs are replication-incompetent viral genomes generated through internal deletions, which have been associated with disease severity and persistent infection in other viruses but have not been described for Powassan virus. Here, we show that Powassan virus produces abundant defective RNAs in field-caught ticks, and that expression patterns of these defective RNAs changes after one passage in mammalian cells. Although the function of these defective RNAs remains unknown, this work establishes a critical framework for investigating the role of defective RNAs in Powassan virus replication and transmission.
