## Supplemental Table 1 for "Evidence for Powassan virus deletions and defective RNA in field collected ticks": TableS1.xlsx

### Sheet: Sheet1
Library_ID	BioProject	Biosample	SRA	numreads	#rname	startpos	endpos	nummapped	covbases	coverage	meandepth	meanbaseq	meanmapq	Species	Location(City)	Location(State)	Collection_Year	Collection_Season
POWV-TUF-001A	PRJNA1011342	SAMN37217310	TBD	129687	L2A-HM440559.1_pilon	1	10837	4921	10775	99.4279	64.0882	37.4	255	Tick	Marshfield	MA	2020	Missing
POWV-TUF-002B	PRJNA1011342	SAMN37217314	TBD	1253400	L2A-HM440559.1_pilon	1	10839	9677	10830	99.917	120.98	37.2	255	Tick	Medfield	MA	2020	Missing
POWV-TUF-009I	PRJNA1011343	SAMN37217330	TBD	251909	L2A-HM440559.1_pilon	1	10837	48111	10795	99.6124	626.45	34.4	255	Tick	SouthGrafton	MA	2020	Missing
POWV-TUF-010J	PRJNA1011343	SAMN37217305	TBD	944722	L2A-HM440559.1_pilon	1	10837	71661	10815	99.797	951.35	37.2	255	Tick	Harvard	MA	2020	Missing
POWV-TUF-011K	PRJNA1011343	SAMN37217304	TBD	2258130	L2A-HM440559.1_pilon	1	10837	71896	10818	99.8247	846.829	34.5	255	Tick	Glenburn	MA	2020	Missing
POWV-TUF-012L	PRJNA1011343	SAMN37217296	TBD	2446418	L2A-HM440559.1_pilon	1	10837	20733	10809	99.7416	252.476	36.2	255	Tick	Bowdoinham	MA	2020	Missing
POWV-TUF-013M	PRJNA1011343	SAMN37217384	TBD	3715969	L2A-HM440559.1_pilon	1	10837	356747	10832	99.9539	4348.88	34.8	255	Tick	WestGray	MA	2020	Missing
DH18-P61-g2_merged	PRJNA1011343	SAMN37217329	TBD	417258	L2A-HM440559.1_pilon	1	10838	13042	10819	99.8247	180.037	37.6	255	Tick	Missing	MA	2018	Missing
DH18-D81-A1-A3_merged	PRJNA1011343	SAMN37217311	TBD	337270	L2A-HM440559.1_pilon	1	10837	8579	10761	99.2987	119.138	37.6	255	Tick	Missing	MA	2018	Missing
POWV_MMC_001A	PRJNA1011342	SAMN37217358	TBD	17808675	L2A-HM440559.1_pilon	1	10837	142590	10791	99.5755	1284.84	35.6	255	Tick	Wells	ME	2020	Fall
POWV_MMC_003C	PRJNA1011342	SAMN37217359	TBD	14361944	L2A-HM440559.1_pilon	1	10837	162256	10782	99.4925	1491.45	35.7	255	Tick	Wells	ME	2020	Fall
POWV_MMC_004D	PRJNA1011342	SAMN37217361	TBD	21856272	L2A-HM440559.1_pilon	1	10837	266836	10812	99.7693	2481.21	35.6	255	Tick	Wells	ME	2020	Fall
POWV_MMC_005E	PRJNA1011342	SAMN37217367	TBD	21290906	L2A-HM440559.1_pilon	1	10837	30067	10742	99.1234	285.791	35.9	255	Tick	Wells	ME	2020	Fall
POWV_MMC_006F	PRJNA1011342	SAMN37217364	TBD	17980427	L2A-HM440559.1_pilon	1	10837	64666	10774	99.4187	604.489	35.8	255	Tick	Wells	ME	2020	Fall
POWV_MMC_007G	PRJNA1011342	SAMN37217365	TBD	16888393	L2A-HM440559.1_pilon	1	10837	251505	10818	99.8247	2314.82	35.8	255	Tick	Wells	ME	2020	Fall
POWV_MMC_008H	PRJNA1011342	SAMN37217366	TBD	10531363	L2A-HM440559.1_pilon	1	10837	93514	10794	99.6032	859.619	35.8	255	Tick	Wells	ME	2020	Fall
POWV_MMC_009I	PRJNA1011342	SAMN37217368	TBD	15780567	L2A-HM440559.1_pilon	1	10837	45146	10769	99.3725	427.054	35.8	255	Tick	Wells	ME	2020	Fall
POWV_MMC_010J	PRJNA1011342	TBD	TBD	17134628	L2A-HM440559.1_pilon	1	10837	101417	10812	99.7693	964.823	35.9	255	Tick	Wells	ME	2020	Fall
POWV_MMC_011K	PRJNA1011342	SAMN37217371	TBD	28606915	L2A-HM440559.1_pilon	1	10837	140819	10790	99.5663	1177.09	34.4	255	Tick	Wells	ME	2020	Fall
POWV_MMC_012L	PRJNA1011342	SAMN37217373	TBD	17726051	L2A-HM440559.1_pilon	1	10837	135678	10799	99.6493	1261.65	35.8	255	Tick	Wells	ME	2020	Fall
POWV_MMC_014N	PRJNA1011342	SAMN37217372	TBD	18084247	L2A-HM440559.1_pilon	1	10837	118399	10811	99.7601	1126.29	35.9	255	Tick	Wells	ME	2020	Fall
POWV_MMC_015O	PRJNA1011342	SAMN37217363	TBD	5528165	L2A-HM440559.1_pilon	1	10837	96538	10834	99.9723	867.306	35.9	255	Tick	Wells	ME	2020	Fall
POWV_MMC_016P	PRJNA1011342	SAMN37217362	TBD	23130339	L2A-HM440559.1_pilon	1	10837	127875	10745	99.1511	1172.07	35.7	255	Tick	Wells	ME	2020	Fall
POWV_MMC_017Q	PRJNA1011342	SAMN37217369	TBD	18279299	L2A-HM440559.1_pilon	1	10837	104686	10795	99.6124	949.548	35.6	255	Tick	Wells	ME	2020	Fall
POWV_MMC_018R	PRJNA1011342	SAMN37217370	TBD	16517253	L2A-HM440559.1_pilon	1	10837	214759	10787	99.5386	1943.72	35.5	255	Tick	Wells	ME	2020	Fall
POWV_ME19-472_tick	PRJNA1011342	SAMN37217322	TBD	71761383	L2A-HM440559.1_pilon	1	10837	90704	10801	99.6678	832.243	35.7	255	Tick	Missing	ME	2019	Missing
MMC2_merged	PRJNA1011342	TBD	TBD	8450880	L2A-HM440559.1_pilon	1	10837	44380	10755	99.2433	395.338	38.7	255	Tick	Missing	ME	2019	Summer
MMC4_merged	PRJNA1011342	TBD	TBD	10867654	L2A-HM440559.1_pilon	1	10837	27041	10742	99.1234	247.975	38.8	255	Tick	Missing	ME	2019	Summer
MMC5_merged	PRJNA1011342	TBD	TBD	8812959	L2A-HM440559.1_pilon	1	10837	25195	10743	99.1326	224.507	38.7	255	Tick	Missing	ME	2019	Summer
MMC6_merged	PRJNA1011342	TBD	TBD	6454394	L2A-HM440559.1_pilon	1	10837	13928	10705	98.782	122.42	38.6	255	Tick	Missing	ME	2019	Summer
MMC7_merged	PRJNA1011342	TBD	TBD	3850868	L2A-HM440559.1_pilon	1	10837	36145	10757	99.2618	317.689	38.3	255	Tick	Missing	ME	2019	Fall
MMC8_merged	PRJNA1011342	TBD	TBD	7096538	L2A-HM440559.1_pilon	1	10837	54656	10755	99.2433	485.843	38.6	255	Tick	Missing	ME	2019	Fall
MMC9_merged	PRJNA1011342	TBD	TBD	6177168	L2A-HM440559.1_pilon	1	10837	44271	10731	99.0219	397.93	38.5	255	Tick	Missing	ME	2019	Fall
MMC10_merged	PRJNA1011342	TBD	TBD	13083943	L2A-HM440559.1_pilon	1	10838	120919	10766	99.3357	1087.85	38.7	255	Tick	Missing	ME	2019	Fall
MMC11_merged	PRJNA1011342	TBD	TBD	4131720	L2A-HM440559.1_pilon	1	10837	77694	10750	99.1972	676.003	38.4	255	Tick	Missing	ME	2019	Fall
MMC12_merged	PRJNA1011342	TBD	TBD	6297941	L2A-HM440559.1_pilon	1	10838	23942	10824	99.8708	208.628	38.3	255	Tick	Missing	ME	2019	Fall
MMC13_merged	PRJNA1011342	TBD	TBD	9507456	L2A-HM440559.1_pilon	1	10837	141914	10788	99.5478	1241.45	38.5	255	Tick	Missing	ME	2019	Fall
MMC14_merged	PRJNA1011342	TBD	TBD	11477455	L2A-HM440559.1_pilon	1	10837	45013	10773	99.4094	390.545	38.6	255	Tick	Missing	ME	2019	Fall
MMC15_merged	PRJNA1011342	TBD	TBD	13004214	L2A-HM440559.1_pilon	1	10837	35345	10743	99.1326	311.77	38.6	255	Tick	Missing	ME	2019	Fall
MMC18_merged	PRJNA1011342	SAMN37217343		7173267	L2A-HM440559.1_pilon	1	10837	716249	10779	99.4648	6511.69	38.6	255	Tick	Missing	ME	2018	Fall
MMC19_merged	PRJNA1011342	SAMN37217344		10377549	L2A-HM440559.1_pilon	1	10837	115942	10802	99.677	1047.69	38.5	255	Tick	Missing	ME	2018	Fall
ME18-M192_merged	PRJNA1011342	SAMN37217340	TBD	553537	L2A-HM440559.1_pilon	1	10837	35641	10760	99.2895	491.792	37.5	255	Tick	Missing	ME	2018	Missing
POWV_NJ19-10_tick	PRJNA1011342	SAMN37217316	TBD	23880049	L2A-HM440559.1_pilon	1	10837	23497	10750	99.1972	215.915	36.1	255	Tick	Missing	NJ	2019	Missing
POWV_NJ19-48_tick	PRJNA1011342	SAMN37217317	TBD	24828799	L2A-HM440559.1_pilon	1	10837	1071997	10834	99.9723	9690.72	36.1	255	Tick	Missing	NJ	2019	Missing
POWV_NJ19-56_tick	PRJNA1011342	SAMN37217318	TBD	23752933	L2B-HM440561.1_pilon	1	10791	14953	10721	99.3513	136.524	36.1	255	Tick	Missing	NJ	2019	Missing
POWV_NY19-112_tick	PRJNA1011342	SAMN37217300	TBD	639604	L2A-HM440559.1_pilon	1	10837	90864	10808	99.7324	1117.83	37.2	255	Tick	Missing	NY	2019	Missing
POWV_NY19-12_tick	PRJNA1011342	SAMN37217328	TBD	756885	L2A-HM440559.1_pilon	1	10837	11579	10810	99.7509	122.129	37.1	255	Tick	Missing	NY	2019	Missing
POWV_NY19-250_tick	PRJNA1011342	SAMN37217298	TBD	198952	L2A-HM440559.1_pilon	1	10837	53485	10808	99.7324	621.809	37.4	255	Tick	Missing	NY	2019	Missing
POWV_NY19-32_tick	PRJNA1011342	SAMN37217324	TBD	377139	L2A-HM440559.1_pilon	1	10837	21018	10802	99.677	234.45	37.3	255	Tick	Missing	NY	2019	Missing
POWV_NY19-339_tick	PRJNA1011342	SAMN37217325	TBD	876971	L2A-HM440559.1_pilon	1	10837	7789	10712	98.8465	101.228	37.4	255	Tick	Missing	NY	2019	Missing
POWV_NY19-38_tick	PRJNA1011342	SAMN37217326	TBD	838438	L2A-HM440559.1_pilon	1	10837	14668	10806	99.7139	150.808	37.2	255	Tick	Missing	NY	2019	Missing
POWV_NY19-435_tick	PRJNA1011342	SAMN37217301	TBD	842139	L2A-HM440559.1_pilon	1	10837	64502	10782	99.4925	770.744	37.5	255	Tick	Missing	NY	2019	Missing
POWV_NY19-71_tick	PRJNA1011342	SAMN37217302	TBD	368180	L2A-HM440559.1_pilon	1	10837	14669	10781	99.4833	174.955	37.1	255	Tick	Missing	NY	2019	Missing
POWV_NY19-802_tick	PRJNA1011342	SAMN37217327	TBD	527611	L2A-HM440559.1_pilon	1	10837	82883	10812	99.7693	930.921	37.4	255	Tick	Missing	NY	2019	Missing
POWV_ME19-472_BHK	PRJNA1011342	TBD	TBD	972630	L2A-HM440559.1_pilon	1	10837	338803	10820	99.8431	4047.15	37.7	255	BHK	Missing	ME	2019	Missing
POWV_NJ19-10_BHK	PRJNA1011342	TBD	TBD	1153552	L2A-HM440559.1_pilon	1	10837	174757	10820	99.8431	2199.15	37.5	255	BHK	Missing	NJ	2019	Missing
POWV_NJ19-48_BHK	PRJNA1011342	TBD	TBD	2058582	L2A-HM440559.1_pilon	1	10837	1845538	10832	99.9539	23254.6	37.7	255	BHK	Missing	NJ	2019	Missing
POWV_NJ19-56_BHK	PRJNA1011342	TBD	TBD	1270258	L2B-HM440561.1_pilon	1	10782	615179	10780	99.9815	7491.44	37.6	255	BHK	Missing	NJ	2019	Missing
POWV_NY19-112_BHK	PRJNA1011342	TBD	TBD	821136	L2A-HM440559.1_pilon	1	10837	749716	10830	99.9354	9301.04	37.6	255	BHK	Missing	NY	2019	Missing
POWV_NY19-12_BHK	PRJNA1011342	TBD	TBD	1203745	L2A-HM440559.1_pilon	1	10837	190538	10822	99.8616	2493.06	37.7	255	BHK	Missing	NY	2019	Missing
POWV_NY19-250_BHK	PRJNA1011342	TBD	TBD	79131	L2A-HM440559.1_pilon	1	10837	13282	10809	99.7416	133.527	35.7	255	BHK	Missing	NY	2019	Missing
POWV_NY19-32_BHK	PRJNA1011342	TBD	TBD	1574052	L2A-HM440559.1_pilon	1	10837	947855	10829	99.9262	9898.51	35.6	255	BHK	Missing	NY	2019	Missing
POWV_NY19-339_BHK	PRJNA1011342	TBD	TBD	1112417	L2A-HM440559.1_pilon	1	10837	849688	10830	99.9354	10515.9	37.7	255	BHK	Missing	NY	2019	Missing
POWV_NY19-38_BHK	PRJNA1011342	TBD	TBD	1139412	L2A-HM440559.1_pilon	1	10837	266909	10830	99.9354	3401.18	37.6	255	BHK	Missing	NY	2019	Missing
POWV_NY19-435_BHK	PRJNA1011342	TBD	TBD	1300504	L2A-HM440559.1_pilon	1	10837	1006418	10829	99.9262	12553	37.6	255	BHK	Missing	NY	2019	Missing
POWV_NY19-71_BHK	PRJNA1011342	TBD	TBD	1351566	L2A-HM440559.1_pilon	1	10837	292681	10815	99.797	3450.47	37.7	255	BHK	Missing	NY	2019	Missing
POWV_NY19-802_BHK	PRJNA1011342	TBD	TBD	873342	L2A-HM440559.1_pilon	1	10837	324576	10836	99.9908	4142.14	37.6	255	BHK	Missing	NY	2019	Missing
POWV_NY19-904_BHK	PRJNA1011342	TBD	TBD	1383471	L2A-HM440559.1_pilon	1	10837	873286	10821	99.8524	10892.1	37.5	255	BHK	Missing	NY	2019	Missing
POWV-MMC-001A_CS1	PRJNA1011342	SAMN37217358	TBD	6784921	L2A-HM440559.1_pilon	1	10837	105218	10793	99.594	1674.62	33.1	255	Tick	Wells	ME	2020	Fall
POWV-MMC-003C_CS1	PRJNA1011342	SAMN37217359	TBD	11138672	L2A-HM440559.1_pilon	1	10837	216485	10818	99.8247	3511.85	33.1	255	Tick	Wells	ME	2020	Fall
POWV-MMC-004D_CS1	PRJNA1011342	SAMN37217361	TBD	11142302	L2A-HM440559.1_pilon	1	10837	229531	10807	99.7232	3532.21	33.1	255	Tick	Wells	ME	2020	Fall
POWV-MMC-007G_CS1	PRJNA1011342	SAMN37217365	TBD	9580795	L2A-HM440559.1_pilon	1	10837	289408	10792	99.5848	4578.86	33.1	255	Tick	Wells	ME	2020	Fall
POWV-MMC-008H_CS1	PRJNA1011342	SAMN37217366	TBD	12062358	L2A-HM440559.1_pilon	1	10837	458243	10671	98.4682	7431.47	33.1	255	Tick	Wells	ME	2020	Fall
POWV-MMC-012L_CS1	PRJNA1011342	SAMN37217373	TBD	10749737	L2A-HM440559.1_pilon	1	10837	178956	10790	99.5663	2881.89	33.1	255	Tick	Wells	ME	2020	Fall
POWV-MMC-014N_CS1	PRJNA1011342	SAMN37217372	TBD	6088411	L2A-HM440559.1_pilon	1	10837	47983	10786	99.5294	764.852	33.1	255	Tick	Wells	ME	2020	Fall
POWV-MMC-015O_CS1	PRJNA1011342	SAMN37217363	TBD	8242632	L2A-HM440559.1_pilon	1	10837	117008	10837	100	1780.59	33.1	255	Tick	Wells	ME	2020	Fall
POWV-MMC-018R_CS1	PRJNA1011342	SAMN37217370	TBD	11974782	L2A-HM440559.1_pilon	1	10837	126019	10791	99.5755	1543.14	33.1	255	Tick	Wells	ME	2020	Fall
POWV-TUF-001A_CS1	PRJNA1011342	SAMN37217310	TBD	3311151	L2A-HM440559.1_pilon	1	10837	175678	10782	99.4925	2819.21	33.1	255	Tick	Marshfield	MA	2020	Missing
POWV-TUF-002B_CS1	PRJNA1011342	SAMN37217314	TBD	13532214	L2A-HM440559.1_pilon	1	10839	319523	10839	100	5176.2	33.2	255	Tick	Medfield	MA	2020	Missing
POWV-TUF-009I_CS1	PRJNA1011342	SAMN37217330	TBD	461307	HM440559_pilon	1	10837	90737	10793	99.594	1385.41	35.7	255	Tick	SouthGrafton	MA	2020	Missing
POWV-TUF-010J_CS1	PRJNA1011342	SAMN37217305	TBD	8102740	HM440559_pilon	1	10837	464068	10800	99.6586	7096.84	35.8	255	Tick	Harvard	MA	2020	Missing
POWV-TUF-011K_CS1	PRJNA1011342	SAMN37217304	TBD	9756088	L2A-HM440559.1_pilon	1	10837	197914	10792	99.5848	3053.53	33.1	255	Tick	Glenburn	MA	2020	Missing
POWV-TUF-012L_CS1	PRJNA1011342	SAMN37217296	TBD	7921774	L2A-HM440559.1_pilon	1	10837	101051	10792	99.5848	1587.16	33.2	255	Tick	Bowdoinham	MA	2020	Missing
POWV-TUF-013M_CS1	PRJNA1011342	SAMN37217384	TBD	6016933	HM440559_pilon	1	10837	854484	10790	99.5663	13124.7	35.7	255	Tick	WestGray	MA	2020	Missing
